# Real-time luminescence enables continuous drug-response analysis in adherent and suspension cell lines

**DOI:** 10.1101/2022.02.03.479010

**Authors:** Clayton M. Wandishin, Charles John Robbins, Darren R. Tyson, Leonard A. Harris, Vito Quaranta

**Author notes:** Correspondence: Clayton M. Wandishin.

## Abstract

The drug-induced proliferation (DIP) rate is a metric of *in vitro* drug response that avoids inherent biases in commonly used metrics such as 72h viability. However, DIP rate measurements rely on direct cell counting over time, a laborious task that is subject to numerous challenges, including the need to fluorescently label cells and automatically segment nuclei. Moreover, it is incredibly difficult to directly count cells and accurately measure DIP rates for cell populations in suspension. As an alternative, we use real-time luminescence measurements derived from the cellular activity of NAD(P)H oxidoreductase to efficiently estimate drug response in both adherent and suspension cell populations to a panel of known anticancer agents. For the adherent cell lines, we collect both luminescence reads and direct cell counts over time simultaneously to assess their congruency. Our results demonstrate that the proposed approach significantly speeds up data collection, avoids the need for cellular labels and image segmentation, and opens the door to significant advances in high-throughput screening of anticancer drugs.
