## Supplementary material for "Real-time luminescence enables continuous drug-response analysis in adherent and suspension cell lines": Table 1

	Count Type	Hill Coefficient	Minimum Response	EC50	residuals	Cell Line	Drug	logEC50
1	Lum	8.754	-0.079	7.86E-09	9.812	DMS114	barasertib	-18.662
2	Lum	0.544	-0.234	1.69E-09	9.254	DMS114	AMG-900	-20.201
3	Lum	4.181	-0.074	1.60E-08	4.990	DMS114	TAK-901	-17.954
4	Lum	9.527	-0.034	6.91E-08	13.579	DMS114	YM-155	-16.487
5	Lum	0.485	-0.131	5.74E-09	7.134	DMS114	SCH-1473759	-18.975
6	Lum	14.618	-0.049	4.83E-07	16.446	DMS114	etoposide	-14.543
7	Lum	0.143	-0.564	2.88E-09	11.205	DMS114	SNS-314	-19.664
8	Lum	0.192	-5.000	733	17.492	DMS454	barasertib	6.597
9	Lum	2.816	-1.841	1.17	23.981	DMS454	AMG-900	0.155
10	Lum	0.187	-4.834	6.25E-04	61.902	DMS454	TAK-901	-7.379
11	Lum	14.273	-0.480	7.60E-08	19.917	DMS454	YM-155	-16.393
12	Lum	0.490	-5.000	3.81E-05	30.889	DMS454	SCH-1473759	-10.174
13	Lum	10.439	-1.163	2.99E-06	305.999	DMS454	etoposide	-12.722
14	Lum	0.535	-0.511	1.44E-08	70.104	DMS454	SNS-314	-18.059
15	Lum	0.482	0.143	5.13E-09	2.275	CORL279	barasertib	-19.087
16	Lum	0.047	-0.414	5.44E-09	4.109	CORL279	AMG-900	-19.029
17	Lum	1.027	-0.114	4.42E-08	1.755	CORL279	TAK-901	-16.935
18	Lum	0.572	-0.172	2.83E-09	8.129	CORL279	YM-155	-19.685
19	Lum	0.313	-0.391	1.55E-09	4.560	CORL279	SCH-1473759	-20.286
20	Lum	0.088	-0.967	5.50E-09	19.581	CORL279	etoposide	-19.019
21	Lum	0.000	-1.608	65.5	5.726	CORL279	SNS-314	4.182
22	Lum	0.396	0.134	2.57E-08	4.891	H1930	barasertib	-17.475
23	Lum	0.950	0.500	7.00E-10	6.743	H1930	AMG-900	-21.079
24	Lum	1.350	0.080	9.01E-08	6.072	H1930	TAK-901	-16.223
25	Lum	1.528	-0.253	2.00E-09	48.869	H1930	YM-155	-20.029
26	Lum	0.318	-0.550	5.59E-07	3.666	H1930	SCH-1473759	-14.398
27	Lum	0.126	-1.089	3.37E-09	7.514	H1930	etoposide	-19.508
28	Lum	2.818	-1.859	1.15	93.562	H526	barasertib	0.139
29	Lum	2.821	-1.887	1.11	144.650	H526	AMG-900	0.109
30	Lum	14.720	0.402	2.39E-06	23.102	H526	TAK-901	-12.946
31	Lum	0.299	0.084	5.12E-08	9.928	H526	YM-155	-16.787
32	Lum	13.750	0.101	2.47E-06	24.866	H526	SCH-1473759	-12.910
33	Lum	0.000	-0.103	2.18E-09	101.411	H526	SNS-314	-19.945
34	Lum	3.431	-0.209	1.44E-08	10.332	H1048	barasertib	-18.058
35	Lum	0.577	0.635	1.10E-04	13.097	H1048	hygromycin_b	-9.112
36	Lum	1.054	0.238	1.37E-07	12.033	H1048	trametinib	-15.801
37	Lum	1.333	-0.219	2.86E-09	17.029	H1048	SCH-1473759	-19.672
38	Lum	0.995	-0.186	2.74E-09	4.925	H1048	YM-155	-19.716
39	Lum	2.508	-0.209	1.45E-08	17.176	H1048	TAK-901	-18.050
40	Lum	2.507	-0.069	4.95E-09	14.051	H1048	SNS-314	-19.124
41	Lum	0.520	-0.427	3.96E-09	44.403	H841	barasertib	-19.348
42	Lum	2.817	-1.851	1.16	17.366	H841	hygromycin_b	0.146
43	Lum	0.799	-0.281	2.10E-08	17.401	H841	trametinib	-17.678
44	Lum	3.777	-0.363	4.17E-09	59.188	H841	SCH-1473759	-19.295
45	Lum	0.999	-0.794	9.79E-09	86.686	H841	YM-155	-18.442
46	Lum	2.342	-0.380	1.45E-08	13.628	H841	TAK-901	-18.047
47	Lum	2.465	-0.377	8.42E-09	14.323	H841	SNS-314	-18.592
48	Lum	2.817	-1.855	1.15	1395.696	DMS53	barasertib	0.142
49	Lum	2.717	0.857	5.28E-08	117.582	DMS53	hygromycin_b	-16.757
50	Lum	1.032	-0.659	1.38E-08	85.699	DMS53	trametinib	-18.099
51	Lum	0.201	-4.430	2.17E-03	47.346	DMS53	SCH-1473759	-6.131
52	Lum	0.483	-0.696	2.89E-09	46.906	DMS53	YM-155	-19.661
53	Lum	0.203	-5.000	4.42E-03	45.003	DMS53	TAK-901	-5.422
54	Lum	0.781	-5.000	1.54E-04	138.641	DMS53	SNS-314	-8.779
55	Lum	0.230	-5.000	5.49E-03	43.273	DMS53	vemurafenib	-5.206
56	Direct	0.339	-1.673	1.31E-08	3.812	H1048	SNS-314	-18.154
57	Direct	1.009	0.137	2.29E-08	9.877	H1048	trametinib	-17.591
58	Direct	0.601	-1.588	3.32E-09	2.783	H1048	SCH-1473759	-19.522
59	Direct	0.730	-1.703	3.01E-10	22.686	H1048	YM-155	-21.923
60	Direct	1.692	-1.294	2.11E-08	1.317	H1048	TAK-901	-17.676
61	Direct	0.322	-2.742	6.29E-07	6.424	H1048	barasertib	-14.278
62	Direct	0.550	-0.351	1.12E-09	1.208	H841	SNS-314	-20.610
63	Direct	2.111	0.588	5.46E-07	0.124	H841	trametinib	-14.421
64	Direct	1.312	-0.072	5.33E-09	3.166	H841	SCH-1473759	-19.050
65	Direct	1.216	-0.818	2.61E-10	4.012	H841	YM-155	-22.065
66	Direct	2.328	-0.633	6.33E-08	0.634	H841	TAK-901	-16.575
67	Direct	0.442	-5.000	1.55E-05	0.544	H841	barasertib	-11.073
